# The effector protein CgNLP1 of *Colletotrichum gloeosporioides* from *Hevea brasiliensis* disrupts nuclear localization of necrosis-induced transcription factor HbMYB8-like to suppress plant defense signaling

**DOI:** 10.1101/2022.01.23.477367

**Authors:** Guangyong Yang, Jie Yang, Qiwei Zhang, Wenfeng Wang, Liping Feng, Li Zhao, Bang An, Qiannan Wang, Chaozu He, Hongli Luo

**Affiliations:** Hainan Key Laboratory for Sustainable Utilization of Tropical Bioresources, College of Tropical Corps, Hainan University, Haikou 570228, China; Sanya Nanfan Research Institute of Hainan University, Hainan Yazhou Bay Seed Laboratory, Sanya, 572025, China

**Keywords:** *Colletotrichum gloeosporioides*, CgNLP1, pathogenic mechanism, *Hevea brasiliensis*, HbMYB8-like

## Abstract

- *Colletotrichum gloeosporioides* is the dominant causal agent of rubber tree anthracnose and leads to serious loss of natural rubber production. Fungi secrete numerous effectors to modulate host defense systems. Understanding the molecular mechanisms by which fungal effectors regulate plant defense is of great importance for the development of novel strategies for disease control.
- Here, we identified an NLP effector gene, *CgNLP1*, which contributed to virulence of *C. gloeosporioides* to rubber tree. Transient expression of CgNLP1 in the leaves of *Nicotiana benthamiana* induced ethylene production in plants. Ectopic expression of CgNLP1 in Arabidopsis significantly enhanced the resistance to *Botrytis cinerea* and *A. brassicicola*.
- CgNLP1 was shown to target a R2R3 type transcription factor HbMYB8-like in rubber tree, which localized on nucleus and induced necrosis in *N. benthamiana*. CgNLP1 disrupted nuclear accumulation of HbMYB8-like and suppressed necrosis induced by HbMYB8-like mediated SA signal pathway.
- This work suggested a strategy whereby *C. gloeosporioides* exploited CgNLP1 effector to suppress host defense to facilitate infection by disrupting the subcellular compartment of a host defense regulator HbMYB8-like.
