## Supplementary material for "The effector protein CgNLP1 of *Colletotrichum gloeosporioides* from *Hevea brasiliensis* disrupts nuclear localization of necrosis-induced transcription factor HbMYB8-like to suppress plant defense signaling": Table S1

### Sheet: Table S1
Supplemental Table 1. The primers used for PCR amplification quantitative and RT-PCR
Serial number	Primer name	Primer sequence
1	CgNLP1-1F	5' TCTAGAATGCGATCCGACGTTCTCTTC 3'
2	CgNLP1-1R	5' CTCGAGAATAGAAGCCTCCAACAGATT 3'
3	CgNLP1-2F	5' GAGCTCATGCGATCCGACGTTCTCTTC 3'
4	CgNLP1-2R	5' AAGCTTTCAAATAGAAGCCTCCAACAG 3'
5	CgNLP1-3F	5' ACGCGTCGACATGCGATCCGACGTTCT 3'
6	CgNLP1-3R	5' CGGGGTACCAATAGAAGCCTCCAACAG 3'
7	CgNLP1-4F	5' CTCGAGATGCGATCCGACGTTCTCTT 3'
8	CgNLP1-4R	5' TTCGAAAATAGAAGCCTCCAACAGAT 3'
9	CgNLP1-5F	5' GAATTCATGCGATCCGACGTTCTCTT 3'
10	CgNLP1-5R	5' GAGCTCAATAGAAGCCTCCAACAGAT 3'
11	HbMYB8-like-1F	5' GAATTCATGGGACGCTCCCCTTGCTGTGAG 3'
12	HbMYB8-like-1R	5' GGATCCCTAATAGTAATATCTATAGAACCC 3'
13	HbMYB8-like-2F	5' TCTAGAATGGGACGCTCCCCTTGCTGT 3'
14	HbMYB8-like-2R	5' CTCGAGATAGTAATATCTATAGAACCC 3'
15	HbMYB8-like-3F	5' GTCGACATGGGACGCTCCCCTTGCTGT 3'
16	HbMYB8-like-3R	5' GAGCTCCTAATAGTAATATCTATAGAA 3'
17	HbMYB8-like-4F	5' AATTTTCACCATTTACGAACGATACTCGAG 3'
18	HbMYB8-like-4R	5' CCAAATGTTTGAACGATCGGGGAAATTCGA 3'
19	T7	5' TAATACGACTCACTATAGGG 3'
20	3'-AD	5' AGATGGTGCACGATGCACAG 3'
21	3'-BD	5' TAAGAGTCACTTTAAAATTTGTATAC 3'
22	NtNPR1-F	5' AGGCTCACTAGGCTTGTGGATT 3'
23	NtNPR1-R	5' ATCGCCTGCCATAGCAAGAG 3'
24	NtPR1a-F	5' AGCTGAGGGAAGTGGCGATT 3'
25	NtPR1a-R	5' CGAACCGAGTTACGCCAAAC 3'
26	NtPR1b-F	5' AGCTCAGGGAAGTGGCGATT 3'
27	NtPR1b-R	5' CGAACCGAGTTACGCCAAAC 3'
28	NtPAL1-F	5' CTGGTGATCTCGTCCCCTTGT 3'
29	NtPAL1-R	5' TAGGCTGCAACTCGAAAAATCC 3'
30	NtActin7-F	5' TTGCTGGCCGTGACCTAACT 3'
31	NtActin7-R	5' CAGTGTCAAGCTCCTGCTCGTA 3'
32	Hb18s-F	5' AAGTCCTCCCATGAGCCAAA 3'
33	Hb18s-R	5' TCCAGCATGCATTGCAGATC 3'
34	HbMYB8-like-F	5' CCTTGCTGTGAGAAAGCTCAT 3'
35	HbMYB8-like-R	TCTGCAACTTTTGCCACATC
36	CgNLP1-F	CAGCCTTACACCGCTGTCAA
37	CgNLP1-R	AGCGTACATGATGGCGAACT
